# *Bombus terrestris* Complementary Sex Determiner (BtCSD) is identified as a conserved hymenopteran sex determination region: evolution, breeding, and conservation implications

**DOI:** 10.1101/2025.08.12.669960

**Authors:** Kelley Leung, Frank Becker, Peter Šima, Roland Kreskóci, Elzemiek Geuverink, Thomas V. M. Groot, Bart A. Pannebakker, Joost van den Heuvel

**Author notes:** Author emails: Kelley Leung Frank Becker Peter Šima Roland Kreskóci Elzemiek Geuverink Thomas V. M. Groot Bart A. Pannebakker. (corresponding author) Joost van den Heuvel.

## Abstract

All Hymenoptera (bees, sawflies, ants, wasps) are haplodiploid. Haploid males develop from unfertilized eggs and diploid females from fertilized eggs. Many species also have single locus complementary sex determination (sl-CSD): hemizygosity of a CSD gene results in normal males and heterozygosity in normal females, but homozygosity typically yields sterile diploid males. Populations that lose CSD allelic diversity to critical level, increasingly produce detrimental diploid males. Emblematic of this problem are the bumblebees. Bumblebees are one of the fastest declining animal groups worldwide, with CSD diversity loss playing a likely role, especially in isolated populations. Presently utilized and potential future species in agriculture are also challenged by diploid males in production. Population management of both requires exact knowledge of the CSD locus. Here we report the identity of *Bombus terrestris* CSD, a bumblebee model that is also a major commercial pollinator. As CSD must be reciprocally homozygous in diploid males and heterozygous in diploid females, we whole-genome-sequenced these for four colonies. From this, we identified *B. terrestris* CSD (BtCSD) on Chromosome 2: a 26 Kb region with a long non-coding RNA region (lncRNA) and a proximate hypervariable region. Comparative analyses indicated conservation of this region across infraorder Aculeata, including other bumblebees, mason bees, and ants. This supports a deep-rooted ancestral origin for BtCSD despite a lack of homology with con-familial honey bee *csd* and rapid evolutionary divergence of insect sex determination cascades. Our analyses do not support the lncRNA region as functional CSD, as proposed for other taxa, because of inadequate variation to constitute distinct alleles. Rather, a downstream region is implicated for its massive structural variation and candidate coding genes including *Creld* and two copies of *aCOP*. We discuss how this identification of BtCSD has critical implications for hymenopteran evolution and bumblebee population management.
