## Supplemental File 1 for "*Bombus terrestris* Complementary Sex Determiner (BtCSD) is identified as a conserved hymenopteran sex determination region: evolution, breeding, and conservation implications"

### Sheet: Sheet1
Hjort et al	Barribeau et al	Colgan et al
ERR7799962	ERR9467043	SRR11625411
ERR7799964	ERR9467044	SRR11637993
ERR7799965	ERR9467045	SRR11640395
ERR7799966	ERR9467046	SRR11647856
ERR7799967	ERR9467047	SRR11649676
ERR7799968	ERR9467048	SRR11654235
ERR7799969	ERR9467049	SRR11658994
ERR7799970	ERR9467050	SRR11659726
ERR7799971	ERR9467051	SRR11665914
ERR7799972	ERR9467052	SRR11668399
ERR7799973	ERR9467053	SRR11711132
ERR7799974	ERR9467054	SRR11722087
ERR7799975	ERR9467055	SRR11729941
ERR7799976	ERR9467056	SRR11742810
ERR7799977	ERR9467057	SRR11744605
ERR7799978	ERR9467058	SRR11744704
ERR7799979	ERR9467059	SRR11745184
ERR7799980	ERR9467060	SRR11745230
ERR7799981	ERR9467061	SRR11746805
ERR7799982	ERR9467062	SRR11747770
ERR7799983	ERR9467063	SRR11773638
ERR7799984	ERR9467064	SRR11775825
ERR7799985	ERR9467065	SRR11777740
ERR7799986	ERR9467066	SRR11780128
ERR7799987	ERR9467067	SRR11780512
ERR7799988	ERR9467068	SRR11780662
ERR7799989	ERR9467069	SRR11802589
ERR7799990	ERR9467070	SRR11803984
ERR7799991	ERR9467071	SRR11861506
ERR7799992	ERR9467072	SRR11862157
ERR7799993	ERR9467073	SRR11871334
ERR7799994	ERR9467074	SRR11879878
ERR7799995	ERR9467075	SRR11880654
ERR7799996	ERR9467076	SRR11881496
ERR7799997	ERR9467077	SRR11883556
ERR7799998	ERR9467078	SRR11885031
ERR7799999	ERR9467079	SRR12161711
ERR7800000	ERR9467080	SRR12165042
ERR7800001	ERR9467081	SRR12168508
ERR7800003	ERR9467082	SRR12168699
ERR7800004	ERR9467083	SRR12169215
ERR7800010	ERR9467084	SRR12170585
ERR7800012	ERR9467085	SRR12170707
ERR7800013	ERR9467086	SRR12170781
ERR7800014	ERR9467087	SRR12171173
ERR7800015	ERR9467088	SRR12171313
ERR7800016	ERR9467089	SRR12173003
ERR7800017	ERR9467090	SRR12174541
ERR7800018	ERR9467091	SRR12179650
ERR7800019	ERR9467092	SRR12180931
ERR7800020	ERR9467093	SRR18329090
ERR7800021	ERR9467094
ERR7800022	ERR9467095
ERR7800023	ERR9467096
ERR7800024	ERR9467097
ERR7800025	ERR9467098
ERR7800026	ERR9467099
ERR7800027	ERR9467100
ERR7800028	ERR9467101
ERR7800029	ERR9467102
ERR7800030	ERR9467103
ERR7800032	ERR9467104
ERR7800033	ERR9467105
ERR7800034	ERR9467106
ERR7800035	ERR9467107
ERR7800036	ERR9467108
ERR7800037	ERR9467109
ERR7800038	ERR9467110
ERR7800039	ERR9467111
ERR7800040
ERR7800041
ERR7800042
ERR7800043
ERR7800044
ERR7800045
ERR7800046
ERR7800047
ERR7800048
ERR7800049
ERR7800050
ERR7800051
ERR7800052
ERR7800055
ERR7800056
ERR7800057
