## Supplemental Table S1 for "*Bombus terrestris* Complementary Sex Determiner (BtCSD) is identified as a conserved hymenopteran sex determination region: evolution, breeding, and conservation implications"

### Sheet: Sheet1
Species	Infraorder	Family	Subfamily	CSD	Accession number scaffold/chromosome	Location THUMPD3	Location Creld	Location aCOPI	Size genomic region in bp
Andrena flavipes	Aculeata	Andrenidae	Andreninae		OZ020481.1	59461957-59463635	59492508-59493913	59494724-59498515	34880
Apis cerana	Aculeata	Apidae	Apinae	sl-CSD based on csd gene (10.1093/molbev/msn011)	CM054902.1	10302527-10304377	10335894-10337377	10338661-10342479	34850
Apis mellifera	Aculeata	Apidae	Apinae	sl-CSD based on csd gene (https://doi.org/10.1016/s0092-8674(03)00606-8)	CM009932.2	10380964-10382779	10413039-10414423	10415852-10419685	38721
Bombus campestris	Aculeata	Apidae	Apinae		HG995147.1	344144-345801	407705-409228	409909-420283 (2 copies)	76139
Bombus hortorum	Aculeata	Apidae	Apinae		HG995196.1	7816892-7818708	7734482-7736007	7723535-7733563 (2 copies)	95173
Bombus hypnorum	Aculeata	Apidae	Apinae		OU427022.1	21926930-21928754	22008813-22010336	22011013-22021153 (2 copies)	94223
Bombus lapidarius	Aculeata	Apidae	Apinae		OZ075384.1	9550572-9552402	9474931-9476453	9464154-9474253 (2 copies)	75949
Bombus monticola	Aculeata	Apidae	Apinae		OZ238326.1	9168970-9170798	9240209-9241765	9242455-9263597 (2 copies)	94627
Bombus muscorum	Aculeata	Apidae	Apinae		OZ020137.1	8779584-8781408	8709652-8711174	8698679-8708729 (2 copies)	82729
Bombus pascuorum	Aculeata	Apidae	Apinae		HG995273.1	10005204-10007028	9935492-9937014	9924507-9934569 (2 copies)	82521
Bombus pratorum	Aculeata	Apidae	Apinae		OV883990.1	13412762-13414586	13489662-13491172	13493398-13502210 (2 copies)	89448
Bombus sylvestris	Aculeata	Apidae	Apinae		OU443154.1	11276334-11278157	11223543-11225066	11212495-11222860 (2 copies)	65662
Bombus vestalis	Aculeata	Apidae	Apinae		OY744594.1	287607-289432	338379-339902	340585-350962 (2 copies)	63355
Nomada flava	Aculeata	Apidae	Nomadinae		OX637904.1	11595966-11597782	11548554-11550048	11543713-11547520	54069
Nysson spinosus	Aculeata	Bembicidae	Nyssoninae		OU342838.1	6757193-6759016	6794011-6795117	6796822-6804006	46813
Hedychridium roseum	Aculeata	Chrysididae	Chrysidinae		OZ022304.1	11232151-11233891	11209613-11211176	11201828-11205928	32063
Ectemnius cavifrons	Aculeata	Crabronidae	Crabroninae		OZ030379.1	7764975-7766634	7744210-7745416	7738766-7742571	27868
Trypoxylon attenuatum	Aculeata	Crabronidae	Crabroninae		OZ022489.1	29874129-29875702	29852477-29853652	29847089-29850907	28613
Cerceris ruficornis	Aculeata	Crabronidae	Philanthinae		OZ022521.1	23797288-23799087	23860221-23861448	23867853-23872218	74930
Linepithema humile	Aculeata	Formicidae	Dolichoderinae		CM080992.1	26570569-26572461	26519544-26520654	26510909-26515227	61552
Ooceraea biroi	Aculeata	Formicidae	Dorylinae		CM010859.1	1676122-1678094	1727936-1729091	1733324-1737366	61244
Formica rufa	Aculeata	Formicidae	Formicinae	sl-CSD (https://doi.org/10.1080/08927014.1994.9522996)	OZ193990.1	2096657-2098655	2302954-2304125	2309562-2314895	218238
Lasius brunneus	Aculeata	Formicidae	Formicinae		OZ179858.1	3098405-3099623	3294689-3295820	3302685-3305243	206838
Lasius platythorax	Aculeata	Formicidae	Formicinae		OZ020541.1	15430272-15432474	15211211-15242240 (2 copies)	15202162-15205966	230312
Cardiocondyla obscurior	Aculeata	Formicidae	Myrmicinae	No CSD (10.1038/sj.hdy.6800846)	NC_091878.1 and NC_091879.1	1980364-1981864 (NC_091879.1)	4780892-4781292 (NC_091878.1)	4772311-4776292 (NC_091878.1)	Flanking genes at least 3Mb apart
Solenopsis invicta	Aculeata	Formicidae	Myrmicinae	sl-CSD (https://doi.org/10.2307/2408688)	CM028734.1	32576935-32578848	32521679-32522800	32512622-32516898	66226
Lasioglossum calceatum	Aculeata	Halictidae	Halictinae		OZ016540.1	19121990-19124406	19181452-19182597	19183980-19187781	65791
Sphecodes ephippius	Aculeata	Halictidae	Halictinae		OZ246675.1	11944559-11946364	12031185-12032337	12033735-12037559	93000
Seladonia tumulorum	Aculeata	Halictidae	Halictinae		OU565269.1 and OU565266.1	31120969-31122830 (OU565266.1)	9188324-9189467 (OU565269.1)	9190837-9194699 (OU565269.1)	Flanking genes at least 17Mb apart
Megachile leachella	Aculeata	Megachilidae	Megachilinae		OY756256.1	8118181-8119921	8171440-8172593	8173845-8177621	59440
Osmia bicornis	Aculeata	Megachilidae	Megachilinae		OU015504.1	14380116-14381864	14408734-14410038	14410937-14414714	34598
Stelis phaeoptera	Aculeata	Megachilidae	Megachilinae		OX030940.1	7131573-7133339	7085388-7086544	7080023-7083824	53316
Macropis europaea	Aculeata	Melittidae	Melittinae		OU744349.1	3737996-3739799	3688310-3689730	3683190-3686983	56609
Pemphredon lugubris	Aculeata	Pemphredonidae	Pemphredoninae		OW121818.1	39580493-39582278	39536754-39537870	39528200-39531712	45524
Priocnemis perturbator	Aculeata	Pompilidae	Pepsinae		OZ012645.1	14005030-14006902	13959729-13960881	13950745-13955010	56157
Tiphia femorata	Aculeata	Tiphiidae	Tiphiinae		OX090903.1	13577219-13579006	13626495-13627627	13632539-13632450	55231
Ancistrocerus nigricornis	Aculeata	Vespidae	Eumeninae		OU696668.1	27191444-27193187	27170739-27172073	27166118-27169898	27069
Dolichovespula media	Aculeata	Vespidae	Vespinae		OU426874.1	3404401-3406175	3424859-3426002	796387-800190	2628472
Vespa crabro	Aculeata	Vespidae	Vespinae	CSD (https://doi.org/10.1046/j.1365-294x.2000.00920.x)	OU342422.1	991217-992974	972432-973581	1748979-1752811	779230
Vespula vulgaris	Aculeata	Vespidae	Vespinae		FR997690.1	367057-368631	347687-348840	1140299-1144085	785398
Bracon brevicornis	Proctotrupomorpha	Braconidae	Braconinae	sl-CSD (https://doi.org/10.1086/280904)	88 of PRJEB35412	112650-114027	12535-12851	7587-11250	106440
Cotesia glomerata	Proctotrupomorpha	Braconidae	Microgastrinae	sl-CSD (https://doi.org/10.1006/anbe.2003.2185)	CM034666.1	6461825-6463525	423915-425059	417052-420792	6046473
Microplitis deprimator	Proctotrupomorpha	Braconidae	Microgastrinae	sl-CSD species in genus (https://www.cabidigitallibrary.org/doi/full/10.5555/19891132952)	OZ024709.1	18126881-18128420	21562428-21563564	21556272-21559993	3436683
Diadegma fenestrale	Proctotrupomorpha	Ichneumonidae	Campopleginae	sl-CSD (https://doi.org/10.1046/j.1420-9101.2000.00203.x)	CM073312.1	11291080-11292707	5697119-569856	11312135-11317458	5620339
Venturia canescens	Proctotrupomorpha	Ichneumonidae	Campopleginae	sl-CSD (https://doi.org/10.1163/156854201X00017)	CM033504.1	22321758-22323586	18959130-18960615	18951132-18955221	3372454
Table S1. Detection of THUMPD3/Creld/acOPI genomic region across Hymenoptera. Species were selected based on availability of high quality genome, (if known) presence/absence of CSD mechanism and phylogenetic position.
